# Modelling conformational state dynamics and its role on infection for SARS-CoV-2 Spike protein variants

**DOI:** 10.1101/2020.12.16.423118

**Authors:** Natália Teruel, Olivier Mailhot, Rafael Josef Najmanovich

## Abstract

The SARS-CoV-2 Spike protein needs to be in an open-state conformation to interact with ACE2 as part of the viral entry mechanism. We utilise coarse-grained normal-mode analyses to model the dynamics of Spike and calculate transition probabilities between states for 17081 Spike variants. Our results correctly model an increase in open-state occupancy for the more infectious D614G via an increase in flexibility of the closed-state and decrease of flexibility of the open-state. We predict the same effect for several mutations on Glycine residues (404, 416, 504, 252) as well as residues K417, D467 and N501, including the N501Y mutation, explaining the higher infectivity of the B.1.1.7 and 501.V2 strains. This is, to our knowledge, the first use of normal-mode analysis to model conformational state transitions and the effect of mutations thereon. The specific mutations of Spike identified here may guide future studies to increase our understanding of SARS-CoV-2 infection mechanisms and guide public health in their surveillance efforts.
