## Supplementary table S4 for "Modelling conformational state dynamics and its role on infection for SARS-CoV-2 Spike protein variants"

### Sheet: occupancies
Mutation	Reduction in antibody binding											(threshold 0.2)	Predicted ddSvib (threshold 0.1)	Occupancy open state
	Subject A (day 21)	Subject B (day 26)	Subject C (day 32)	Subject D (day 33)	Subject E (day 28)	Subject F (day 48)	Subject G (day 18)	Subject H (day 61)	Subject I (day 26)	Subject J (day 15)	Subject K (day 29)	Max value		WT open state occupancy = 25.836%
Y365A	0.0308	0.04356	0.0005554	0.01954	0.01843	0.01308	0.02709	0.08475	0.02837	0.08485	0.03324	0.08485	-0.00393123
Y365C	0.01568	0.01293	0.0003139	0.02585	0.01118	0.02565	0.02413	0.07557	0.04206	0.1117	0.06196	0.1117	-0.0286711
Y365F	0.00212	0.005483	0.0003136	0.003819	0.01581	0.006084	0.005363	0	0.0009917	0.0036	0	0.01581	-0.102725
Y365G	0.02329	0.01318	0.0003142	0.04095	0.01378	0.006229	0.009034	0.06961	0.02089	0.1172	0.06821	0.1172	0.159516
Y365I	0.02517	0.01563	0.0003138	0.03006	0.01264	0.007684	0.01647	0.0006031	0.007287	0.116	0.008591	0.116	0.0565781
Y365L	0.02545	0.02337	0.0003138	0.0394	0.02068	0.01255	0.009024	0.005689	0.007205	0.1117	0.005621	0.1117	-0.0314803
Y365M	0.02389	0.01677	0.0003139	0.01272	0.01436	0.009332	0.002887	0	0.0009917	0.06154	0.003987	0.06154	0.169564
Y365P	0.0184	0.0288	0.0003139	0.03613	0.01099	0.02387	0.04221	0.1105	0.0308	0.09401	0.04094	0.1105	-0.0118977
Y365T	0.01007	0.01064	0.0003137	0.008567	0.01136	0.007095	0.02002	0.06744	0.02408	0.0985	0.009894	0.0985	-0.0834341
Y365V	0.03494	0.05922	0.0003139	0.01476	0.01625	0.01242	0.01522	0.01282	0.01009	0.109	0.02238	0.109	-0.0308611
Y365W	0.006497	0.005484	0.0003137	0.004632	0.01922	0.004177	0.007596	0.003707	0.005914	0.002742	0.005208	0.01922	0.0173043
Y369A	0.01657	0.01316	0.0003142	0.01746	0.01493	0.007082	0.007077	0.01158	0.0105	0.04886	0.001083	0.04886	-0.0802743
Y369C	0.007004	0.008524	0.0003137	0.01318	0.01031	0.004927	0.01188	0.02565	0.01554	0.04319	0.008098	0.04319	0.194133
Y369D	0.01952	0.04548	0.0004934	0.2277	0.05534	0.01702	0.1652	0.09241	0.00601	0.2825	0.03148	0.2825	0.24471
Y369E	0.04095	0.03579	0.0003138	0.03004	0.01451	0.01254	0.02075	0.04065	0.0199	0.1616	0.01476	0.1616	0.500607
Y369F	0.009551	0.006925	0.0003136	0.005998	0.01909	0.004213	0.004899	0	0.01071	0.01083	0.0002944	0.01909	0.0997164
Y369G	0.01193	0.009833	0.0003139	0.01263	0.01529	0.007026	0.0293	0.02628	0.02418	0.05963	0.007184	0.05963	-0.0261264
Y369H	0.002119	0.004542	0.0003136	0.003917	0.01659	0.00436	0.002185	0.00252	0.01052	0.002865	0.006123	0.01659	-0.062641
Y369I	0.005474	0.007798	0.0003137	0.004624	0.01856	0.003756	0.008083	0.0002931	0.001914	0.01919	0.0004868	0.01919	0.223382
Y369K	0.01155	0.01024	0.0003136	0.009118	0.02759	0.007696	0.008161	0.01453	0.004703	0.04364	0.004156	0.04364	0.114179
Y369L	0.01139	0.007871	0.0003136	0.005669	0.01487	0.005203	0.003332	0	0.0009917	0.02493	0.0008531	0.02493	0.290678
Y369M	0.006757	0.008785	0.000314	0.007012	0.01661	0.004822	0.005364	0	0.0009917	0.03129	0.0005236	0.03129	0.0193065
Y369N	0.1038	0.04211	0.0003143	0.05951	0.02864	0.02157	0.01727	0.053	0.01182	0.2104	0.01536	0.2104	0.378633	0.2573
Y369P	0.009504	0.03349	0.0003141	0.01563	0.02196	0.00619	0.03991	0.07023	0.01573	0.09043	0.02814	0.09043	0.0508945
Y369Q	0.02134	0.02174	0.000314	0.01893	0.02509	0.008078	0.01396	0.01648	0.001478	0.04232	0.005841	0.04232	0.277331
Y369R	0.01024	0.01029	0.0003136	0.00483	0.01811	0.00344	0.003115	0	0.01086	0.01713	0.001703	0.01811	-0.153385
Y369S	0.009449	0.01729	0.0003139	0.01561	0.01412	0.006642	0.01371	0.01571	0.01544	0.0404	0.0122	0.0404	0.270104
Y369T	0.01038	0.008907	0.0003139	0.006529	0.02199	0.006529	0.008189	0.002772	0.005632	0.03334	0.008728	0.03334	0.0304698
Y369V	0.0209	0.01008	0.0003138	0.01359	0.01574	0.00437	0.005578	0.0027	0.009516	0.03639	0.00455	0.03639	0.382181
Y369W	0.002389	0.003778	0.0003135	0.003852	0.009202	0.003722	0.004639	0.0009159	0.008201	0.01437	0.004719	0.01437	0.0677967
S383A	0	0.0007055	0.0003253	0.00331	0.01124	0.004396	0.005032	0	0.0009916	0.006087	0	0.01124	-0.0452492
S383C	0.01967	0.005349	0.0003137	0.004935	0.01113	0.002891	0.02144	0.02613	0.004971	0.1398	0.008665	0.1398	-0.210429
S383D	0.07783	0.07037	0.0003214	0.0436	0.03371	0.01059	0.002934	0.001887	0.005396	0.1681	0.01189	0.1681	0.00386805
S383E	0.0699	0.04064	0.0003136	0.05441	0.02391	0.01767	0.006835	0.01413	0.00781	0.229	0.005526	0.229	0.0197998
S383H	0.02503	0.005496	0.0003137	0.004983	0.01691	0.003727	0.003774	0.003974	0.002618	0.05554	0.001674	0.05554	-0.284231
S383I	0.04039	0.0252	0.0003136	0.008609	0.006911	0.005177	0.0114	0.01853	0.02305	0.1172	0.009569	0.1172	-0.176816
S383K	0.03699	0.008112	0.0003137	0.003956	0.01334	0.00303	0.00239	0.001794	0.0009917	0.08933	0.002073	0.08933	-0.329616
S383L	0.01885	0.01329	0.0003139	0.02047	0.01329	0.006137	0.002224	0.01221	0.004336	0.1128	0.002353	0.1128	-0.157867
S383M	0.01008	0.00702	0.0003255	0.005056	0.01798	0.003308	0.004428	0	0.001983	0.01079	0	0.01798	-0.118766
S383N	0.02352	0.01639	0.0003142	0.01584	0.0334	0.0251	0.002624	0.003536	0.01316	0.08307	0.001598	0.08307	-0.0985982
S383P	0.003033	0.004485	0.0003136	0.003281	0.01927	0.007042	0.01886	0.001984	0.009882	0.003514	0.004664	0.01927	-0.223508
S383Q	0.02787	0.006304	0.0003136	0.006268	0.01232	0.003805	0.006347	0.001108	0.00251	0.04296	0.0002582	0.04296	-0.238831
S383R	0.003295	0.005348	0.0003136	0.003437	0.01123	0.003661	0.002997	0.006436	0.004197	0.01004	0.0003289	0.01123	-0.201561
S383T	0.03448	0.01643	0.0003138	0.01151	0.01653	0.006015	0.003189	0.01039	0.001856	0.09192	0.0004483	0.09192	-0.165488
S383V	0.02127	0.008065	0.0003136	0.005434	0.01439	0.007244	0.002747	0.008103	0.007534	0.05568	0.001211	0.05568	-0.157573
S383Y	0.01158	0.008413	0.0003137	0.009597	0.009963	0.005996	0.002186	0.004143	0.0009917	0.006412	0.01253	0.01253	-0.246706
P384A	0.02432	0.006449	0.0003136	0.009118	0.01595	0.004832	0.005418	0.00641	0.003644	0.05353	0.008048	0.05353	-0.172705
P384E	0.02698	0.01065	0.0003136	0.008752	0.01791	0.004911	0.009695	0.008052	0.005502	0.1383	0.0006276	0.1383	-0.0107545
P384F	0.02719	0.006454	0.0003136	0.004925	0.01291	0.003568	0.002311	0.003902	0.006228	0.04768	0.000329	0.04768	0.0911229
P384G	0.01754	0.007256	0.0003135	0.006632	0.01192	0.004844	0.01767	0.01551	0.0103	0.06903	0.006969	0.06903	-0.254188
P384H	0.02656	0.01057	0.0003136	0.01247	0.01182	0.005931	0.007741	0.006251	0.009613	0.1144	0.007807	0.1144	-0.168053
P384I	0.009988	0.003311	0.000314	0.00714	0.01809	0.004359	0.005064	0.009111	0.001637	0.06749	0.001125	0.06749	-0.451197
P384K	0.05583	0.02225	0.0003139	0.02754	0.02162	0.01673	0.00185	0.004269	0.0009917	0.123	0.003794	0.123	-0.0229118
P384L	0.02537	0.01624	0.0003136	0.01694	0.01434	0.007978	0.009255	0.007165	0.006781	0.09971	0.0007663	0.09971	-0.147697
P384M	0.02432	0.009545	0.0003136	0.0123	0.01304	0.005559	0.007969	0.004454	0.01266	0.1273	0.00079	0.1273	-0.163359
P384N	0.01403	0.007213	0.0006558	0.01804	0.01633	0.006018	0.00226	0.02654	0.006348	0.08709	0.004936	0.08709	-0.249547
P384Q	0.03447	0.004501	0.0003136	0.008395	0.01555	0.02958	0.009622	0.005259	0.02159	0.0554	0.0006309	0.0554	-0.171761
P384R	0.04828	0.0185	0.0003137	0.01676	0.01644	0.007024	0.03445	0.005259	0.009885	0.1156	0.006903	0.1156	-0.0465157
P384S	0.02587	0.01116	0.000314	0.00904	0.01252	0.00797	0.002677	0.01407	0.01209	0.1054	0.003151	0.1054	-0.146788
P384T	0.01292	0.01407	0.0003137	0.004553	0.01359	0.003976	0.005028	0.008447	0.007707	0.08021	0.0006712	0.08021	-0.262987
P384V	0.01281	0.01037	0.0003137	0.005625	0.0156	0.007182	0.0026	0.009451	0.004294	0.05336	0.0009243	0.05336	-0.186253
P384W	0.04922	0.01392	0.0003139	0.00657	0.01849	0.00813	0.002061	0.006591	0.003876	0.0906	0.0002788	0.0906	-0.0158063
P384Y	0.01765	0.009763	0.0003136	0.00688	0.01458	0.00525	0.0034	0.004832	0.002365	0.06253	0.0005905	0.06253	0.0846536
Y396C	0.004692	0.006806	0.0003142	0.003646	0.01816	0.008048	0.007358	0.04517	0.01579	0.003679	0.001039	0.04517	-0.138198
Y396F	0.001621	0.002707	0.0003137	0.003719	0.01323	0.004004	0.008355	0.003706	0.004428	0.003272	0.0009253	0.01323	-0.135857
Y396H	0.001509	0.002509	0.0003136	0.003348	0.01554	0.003342	0.00301	0.02559	0.006262	0.003549	0.0005006	0.02559	-0.271021
Y396I	0.02286	0.007168	0.0003135	0.007838	0.03075	0.007007	0.007055	0.005967	0.00305	0.05213	0.02464	0.05213	-0.454824
Y396L	0.001251	0.003149	0.0003135	0.003938	0.01638	0.00476	0.005146	0.0154	0.0009917	0.0126	0.002281	0.01638	-0.36454
Y396M	0.001737	0.005099	0.0003137	0.004041	0.01082	0.005449	0.002083	0.005935	0.0009917	0.01738	0.008643	0.01738	0.0228253
Y396N	0.003534	0.005442	0.0003136	0.006389	0.01246	0.003983	0.006439	0.007408	0.01118	0.005304	0.0007302	0.01246	-0.106964
Y396S	0.04357	0.008317	0.0003254	0.05163	0.01373	0.05073	0.02632	0.0963	0.0317	0.07157	0.06952	0.0963	-0.157709
Y396T	0.06878	0.02776	0.0003141	0.04803	0.02725	0.01162	0.01358	0.02448	0.00848	0.08487	0.03613	0.08487	-0.0710871
Y396V	0.007914	0.005076	0.0003137	0.004613	0.01632	0.004808	0.004057	0.01331	0.001213	0.02182	0.0006823	0.02182	-0.233914
Y396W	0.00276	0.003682	0.0003137	0.004572	0.0159	0.003832	0.003582	0	0.0009917	0.006472	0.0003401	0.0159	-0.403163
S443A	0.00221	0.004991	0.0003137	0.0051	0.0224	0.003311	0.003291	0.00708	0.004683	0.009807	0.003158	0.0224	0.000724569
S443C	0.003988	0.009781	0.0003136	0.0035	0.04638	0.003738	0.1318	0.01918	0.08131	0.002751	0.0002116	0.1318	0.00608446
S443G	0.004984	0.02092	0.0003136	0.004343	0.07673	0.004537	0.2062	0.05959	0.1525	0.0101	0.0002985	0.2062	0.0230668
S443N	0.005114	0.03846	0.0003136	0.005092	0.08034	0.004303	0.07901	0.09308	0.1625	0.02202	0.000307	0.1625	0.00320158
S443Q	0.004281	0.03273	0.0003137	0.004574	0.09577	0.006623	0.2587	0.0788	0.1244	0.02753	0.001968	0.2587	-0.000516873
S443T	0.00335	0.004378	0.0003137	0.004212	0.0475	0.003005	0.04931	0.0111	0.05298	0.01282	0.005439	0.05298	0.00134609
S443V	0.005111	0.0083	0.0003136	0.003756	0.06455	0.005699	0.246	0.03982	0.1409	0.006489	0.0004533	0.246	-0.00228848
S443Y	0.006858	0.03769	0.0003137	0.006395	0.1249	0.06241	0.3241	0.09291	0.1695	0.00776	0.01788	0.3241	-0.0153812
K444A	0	0.002374	0.0003135	0.003846	0.02605	0.004467	0.2324	0.01151	0.02246	0.003433	0.0003421	0.2324	-0.00396821
K444C	0.004171	0.006267	0.0003135	0.003013	0.01219	0.003465	0.1238	0.00882	0.007676	0.002629	0.0001893	0.1238	-0.00338086
K444D	0.001532	0.004587	0.0003135	0.003337	0.01688	0.00426	0.1471	0.01196	0.0393	0.007073	0.003256	0.1471	-0.00321868
K444E	0.001326	0.005032	0.0003137	0.003853	0.01341	0.003396	0.1074	0.006593	0.0009919	0.002786	0	0.1074	-0.00128947
K444F	0.0006986	0.004603	0.0003136	0.003134	0.01486	0.002631	0.08706	0	0.004378	0.002663	0.0003282	0.08706	0.00288008
K444G	0.02256	0.1806	0.0003136	0.01738	0.1861	0.1824	0.3988	0.1298	0.2401	0.03348	0.001877	0.3988	-0.0030671
K444H	0.001258	0.005477	0.0003137	0.003709	0.02037	0.003001	0.0898	0	0.009284	0.003472	0.0006985	0.0898	-0.00510186
K444I	0.0002812	0.002565	0.0003136	0.003522	0.02587	0.004132	0.09419	0.00399	0.01483	0.003701	0.0004497	0.09419	-0.00266729
K444L	0.002786	0.004613	0.0003136	0.0032	0.01499	0.004176	0.1824	0.006409	0.009043	0.00209	0.0002124	0.1824	-0.00511982
K444M	0.001579	0.004481	0.0003136	0.003229	0.02141	0.006238	0.1512	0.001789	0.01369	0.002988	0.0001235	0.1512	0.000919132
K444N	0.01467	0.007795	0.000314	0.005951	0.02838	0.007213	0.2418	0.03011	0.03324	0.008477	0.0003419	0.2418	-0.00431984
K444P	0.003105	0.02729	0.0003136	0.004186	0.03756	0.006241	0.3029	0.01633	0.1383	0.02499	0.0004617	0.3029	-0.00348953
K444Q	0.00106	0.004767	0.0003136	0.003415	0.0121	0.00341	0.1146	0.0012	0.003352	0.003763	0.0003715	0.1146	-0.00367797
K444R	0.0008252	0.0001806	0.0003137	0.002708	0.009789	0.001622	0.1529	0.002908	0.002426	0.002535	3.254e-05	0.1529	0.00199025
K444S	0.009923	0.003366	0.0003136	0.003473	0.01677	0.00458	0.1737	0.01046	0.004589	0.008508	0.0003305	0.1737	-0.00465479
K444T	0.0006178	0.002467	0.0003135	0.003124	0.01491	0.001301	0.159	0.001446	0.0059	0.005208	0	0.159	0.00250835
K444V	0.002302	0.006085	0.0003136	0.003687	0.01795	0.00417	0.1034	0.004684	0.004733	0.004536	0.0003685	0.1034	0.00225574
K444W	0.001251	0.003552	0.0003136	0.003315	0.01446	0.00359	0.05635	0	0.006136	0.003286	0	0.05635	0.00250155
K444Y	0.001862	0.005116	0.0003136	0.003584	0.01884	0.003845	0.1472	0.002326	0.01299	0.009846	0.0002972	0.1472	-0.00191201
V445A	0.0006702	0.003527	0.0003136	0.003366	0.01747	0.004202	0.2428	0.0004733	0.005015	0.01264	0.0001162	0.2428	0.00341448
V445C	0.01237	0.01579	0.0003136	0.005908	0.02207	0.006273	0.2089	0.013	0.0364	0.01286	0.01533	0.2089	0.00577786
V445D	0.002518	0.01662	0.0003135	0.002361	0.04916	0.005837	0.1296	0.005362	0.0009917	0.03882	0	0.1296	-0.0207362
V445E	0.001164	0.002233	0.0003136	0.003376	0.02025	0.002922	0.1015	0.009593	0.0009916	0.001144	7.742e-05	0.1015	0.00799852
V445F	0.002652	0.006494	0.0003137	0.01135	0.02423	0.006049	0.1669	0.02473	0.01881	0.06113	0.001955	0.1669	-0.0493857
V445G	0.01264	0.01952	0.0003136	0.004005	0.1465	0.06014	0.351	0.04586	0.1626	0.05037	0.0002895	0.351	0.0964975
V445H	0.0004689	0.004565	0.0003137	0.003586	0.02798	0.004014	0.1155	0.0007323	0.003869	0.01931	0.001058	0.1155	-0.0623194
V445I	0.002656	0.00423	0.0003136	0.003521	0.01521	0.004148	0.1182	0.007308	0.0009917	0.004756	0.001286	0.1182	0.0551691
V445K	0.006027	0.00543	0.0003136	0.004117	0.02012	0.003875	0.177	0.002856	0.006871	0.003532	0.00308	0.177	-0.0219936
V445L	0.001754	0.006337	0.0003136	0.0034	0.02205	0.005236	0.1192	0.003283	0.008423	0.006333	0.000201	0.1192	0.0338327
V445M	0.0004542	0.006018	0.0003138	0.003585	0.03203	0.005095	0.1378	0.003509	0.01254	0.007058	3.923e-05	0.1378	0.0144441
V445N	0.001952	0.004516	0.0003137	0.003344	0.04609	0.00805	0.1777	0.005317	0.009146	0.006203	7.78e-05	0.1777	-0.0109467
V445P	0.006684	0.004555	0.0003136	0.003637	0.03328	0.005286	0.1661	0.0002211	0.0009917	0.001089	0.001828	0.1661	0.0264247
V445Q	0.0001121	0.00442	0.0003135	0.003209	0.03665	0.01202	0.2008	0.001644	0.0009917	0.02777	0	0.2008	-0.0196356
V445R	0	0.007444	0.0003134	0.002866	0.0301	0.006084	0.1414	0	0.02294	0.01946	0	0.1414	0.0649406
V445S	0.007048	0.005222	0.0003136	0.003734	0.05151	0.006525	0.2089	0.0167	0.01307	0.01199	0.0001442	0.2089	0.0845407
V445T	0.003343	0.006927	0.0003137	0.003653	0.04151	0.004304	0.1294	0.006801	0.01416	0.02515	0.004923	0.1294	0.082905
V445W	0.0003526	0.006384	0.0003136	0.005647	0.02772	0.0069	0.1655	0.01475	0.02857	0.004236	0.002356	0.1655	0.0378721
V445Y	0	0.001296	0.0003135	0.00311	0.02288	0.003775	0.02024	0.01294	0.01089	0.003899	0	0.02288	-0.0392579
G446A	0.007345	0.008373	0.0003137	0.003734	0.01579	0.01011	0.3099	0.06402	0.09158	0.009302	0.001261	0.3099	0.0116005
G446C	0.004748	0.006498	0.0003139	0.003802	0.05089	0.006376	0.2469	0.04638	0.1073	0.01548	0.003496	0.2469	-0.00782813
G446D	0.003257	0.006371	0.0003135	0.002811	0.03693	0.00569	0.2775	0.026	0.02113	0.003005	0.000364	0.2775	-0.0247914
G446E	0.001993	0.004551	0.0003136	0.00349	0.02847	0.004485	0.2515	0.01438	0.01046	0.008252	0.0004862	0.2515	-0.0383926
G446F	0.01178	0.008611	0.0003136	0.003777	0.04822	0.007125	0.2499	0.06357	0.1068	0.02079	0.0006642	0.2499	-0.0282289
G446H	0.004485	0.006031	0.0003136	0.003655	0.02239	0.007748	0.274	0.05096	0.06878	0.01075	0.0005247	0.274	-0.0459198
G446I	0.0145	0.01527	0.0003138	0.004762	0.04116	0.02456	0.3003	0.07173	0.1205	0.007488	0.005888	0.3003	0.066905
G446K	0.007657	0.0102	0.0003136	0.003643	0.0186	0.01787	0.2749	0.03198	0.1566	0.006528	0.0005895	0.2749	-0.0141165
G446L	0.008839	0.007242	0.0003136	0.004223	0.04567	0.01353	0.2644	0.03428	0.05411	0.03265	0.0008819	0.2644	0.0484422
G446M	0.01294	0.01542	0.0003139	0.006256	0.03399	0.006294	0.2414	0.01212	0.05486	0.008787	0.0003977	0.2414	-0.002502
G446N	0.003406	0.006315	0.0003137	0.006637	0.0199	0.008224	0.2748	0.01413	0.006528	0.02858	0.001159	0.2748	0.0261964
G446P	0.001364	0.01295	0.0003136	0.003131	0.05622	0.01808	0.2138	0.005254	0.1011	0.003733	4.864e-05	0.2138	0.0399008
G446Q	0.02861	0.006207	0.0003132	0.004001	0.02789	0.00587	0.2955	0.02621	0.04774	0.06362	0.0003942	0.2955	0.00656421
G446R	0.001316	0.005881	0.0003136	0.00344	0.01381	0.006331	0.3023	0.01557	0.1146	0.009102	0.000163	0.3023	-0.00218404
G446S	0.005963	0.007232	0.0003136	0.003461	0.02643	0.008196	0.2528	0.03339	0.08405	0.01221	0.0005872	0.2528	-0.00248591
G446T	0.001213	0.004952	0.0003134	0.003081	0.0328	0.005379	0.3273	0.01598	0.1139	0.01525	0.0002059	0.3273	-0.0128237
G446V	0.005463	0.01054	0.0003137	0.004753	0.05782	0.03384	0.3312	0.07053	0.1519	0.01614	0	0.3312	0.00748015
G446W	0.001538	0.006706	0.0003139	0.004216	0.01894	0.004265	0.215	0.04713	0.06121	0.01054	0.001087	0.215	0.0187804
G446Y	0.003434	0.01938	0.0003138	0.003625	0.03187	0.01718	0.2441	0.07781	0.09129	0.01133	0.000795	0.2441	-0.022057
G447A	0.005762	0.01612	0.0003137	0.003806	0.02556	0.008758	0.3275	0.03165	0.1847	0.01417	0.0005641	0.3275	-0.00497836
G447C	0.006121	0.04103	0.0003136	0.003989	0.02097	0.006719	0.2847	0.05622	0.1725	0.03051	0.001566	0.2847	0.00822384
G447D	0.02024	0.06392	0.0003136	0.007009	0.1572	0.05077	0.3573	0.02233	0.2072	0.03852	0.002101	0.3573	0.00743141
G447E	0.01066	0.01024	0.0003138	0.004909	0.1471	0.08578	0.3798	0.02395	0.2389	0.02431	0.0009527	0.3798	0.0022903
G447F	0.01345	0.01097	0.0003137	0.006074	0.01655	0.01008	0.3644	0.07141	0.1494	0.0352	0.01456	0.3644	-0.00615004
G447H	0.001824	0.01553	0.0003136	0.004014	0.01433	0.03005	0.2585	0.07075	0.1585	0.01171	0.001476	0.2585	-0.00780322
G447I	0.004021	0.005375	0.0003137	0.00405	0.01864	0.003999	0.1377	0.009625	0.1009	0.003119	0.0003428	0.1377	0.000106759
G447K	0.01456	0.04224	0.0003137	0.004865	0.02903	0.142	0.3418	0.09253	0.2439	0.05759	0.005295	0.3418	-0.00527676
G447L	0.004941	0.0169	0.0003136	0.004503	0.01604	0.02332	0.3098	0.01764	0.1576	0.01398	0.002143	0.3098	0.00926089
G447M	0.004631	0.007248	0.0003136	0.004795	0.01403	0.006409	0.253	0.03228	0.1542	0.02686	7.723e-05	0.253	-0.00602733
G447N	0.004755	0.04294	0.0003137	0.003634	0.02151	0.005805	0.3872	0.05623	0.2406	0.04938	0.0002489	0.3872	0.00388111
G447P	0.004656	0.022	0.0003136	0.003445	0.01454	0.08342	0.3939	0.009946	0.2384	0.01689	0.0002935	0.3939	0.00730809
G447Q	0.003527	0.08514	0.0003135	0.003532	0.04701	0.006742	0.4547	0.03483	0.2506	0.01425	0.0005782	0.4547	0.00810483
G447R	0.002739	0.007659	0.0003136	0.004291	0.0117	0.02035	0.2067	0.04742	0.1366	0.007546	0.002831	0.2067	0.0110571
G447S	0.002857	0.03644	0.0003134	0.004377	0.0102	0.005562	0.3017	0.04872	0.2047	0.01449	0.0005211	0.3017	-0.00532675
G447T	0.002546	0.02269	0.0003136	0.003564	0.01429	0.006172	0.2057	0.03228	0.1545	0.01102	0.0004004	0.2057	0.0151057
G447V	0.009121	0.006193	0.0003136	0.003446	0.02054	0.003128	0.2477	0.01885	0.1292	0.00751	0.001775	0.2477	0.00129053
G447Y	0.005521	0.01208	0.0003136	0.003165	0.0107	0.006422	0.206	0.07325	0.05826	0.01144	0.002346	0.206	0.0347747
N448A	0.008561	0.008798	0.0003136	0.006027	0.01863	0.007046	0.1839	0.05573	0.04641	0.006988	0	0.1839	0.0972831
N448C	0.01667	0.007826	0.0003136	0.003963	0.04151	0.007008	0.1637	0.09237	0.08129	0.005788	0.0003426	0.1637	0.0255292
N448D	0.01301	0.005607	0.0003136	0.008782	0.1011	0.0411	0.2111	0.02434	0.009404	0.01982	0.001063	0.2111	0.0617634
N448E	0.008934	0.005571	0.0003137	0.004735	0.07344	0.04765	0.2674	0.008796	0.02212	0.005987	0.0004386	0.2674	0.0306134
N448G	0.01193	0.00879	0.0003135	0.003913	0.03091	0.0468	0.2294	0.06233	0.009456	0.0147	0.003873	0.2294	0.211643	0.259203
N448H	0.01542	0.02042	0.0003136	0.00393	0.04782	0.0747	0.2839	0.07599	0.1589	0.07174	0.0005751	0.2839	0.0260562
N448K	0.01854	0.03849	0.0003136	0.003945	0.09114	0.03673	0.2156	0.14	0.2829	0.1127	0.002847	0.2829	-0.0364293
N448P	0.001959	0.01673	0.0003138	0.004421	0.02181	0.009587	0.336	0.1309	0.1903	0.01558	0.0006193	0.336	0.084425
N448Q	0.01218	0.006336	0.000314	0.003948	0.05304	0.0354	0.002196	0.0302	0.03608	0.01744	0.0004089	0.05304	-0.03027
N448R	0.003248	0.0178	0.0003136	0.003396	0.09772	0.00432	0.2109	0.09613	0.2341	0.01425	0.0007369	0.2341	-0.0865902
N448S	0.004288	0.005718	0.0003135	0.003407	0.01462	0.006271	0.1835	0.03237	0.004453	0.01613	0.0003377	0.1835	0.0563163
N448T	0.00998	0.00812	0.0003134	0.005944	0.02821	0.02012	0.03831	0.0512	0.0009917	0.01006	0.001097	0.0512	0.0356489
N448V	0.001548	0.008236	0.0003137	0.003653	0.07323	0.006306	0.06204	0.08667	0.0716	0.00566	0.0006992	0.08667	0.00880354
N448Y	0.001948	0.01355	0.0003139	0.003798	0.07256	0.04559	0.1766	0.06538	0.1017	0.01203	0.001987	0.1766	-0.0183478
Y449A	0.01142	0.01913	0.0003137	0.00692	0.04355	0.04969	0.2337	0.06367	0.01143	0.01504	0.0005042	0.2337	0.0568214
Y449C	0.02583	0.09714	0.0003136	0.01618	0.1265	0.07266	0.2419	0.1136	0.008787	0.05194	0.00817	0.2419	0.0322281
Y449D	0.01423	0.03026	0.0003136	0.01419	0.02976	0.04735	0.3576	0.02121	0.0009917	0.04661	0.003869	0.3576	0.0166815
Y449E	0.0157	0.01649	0.0003136	0.005825	0.01393	0.04213	0.3202	0.06946	0.0057	0.03032	0.002153	0.3202	0.00048705
Y449F	0.003388	0.003952	0.0003135	0.00291	0.01808	0.00611	0.004489	0.001003	0.1553	0.002712	1.107e-05	0.1553	0.00616782
Y449G	0.00729	0.01882	0.0003136	0.004739	0.03314	0.04748	0.1472	0.0569	0.005075	0.02783	0.0005069	0.1472	-0.0462796
Y449H	0.0114	0.01207	0.0003137	0.004078	0.0356	0.04448	0.1613	0.01575	0.1874	0.03141	0.003482	0.1874	-0.0286946
Y449I	0.01161	0.0151	0.0009172	0.006105	0.04298	0.04739	0.05199	0.08753	0.03712	0.02925	0.01259	0.08753	-0.0143527
Y449K	0.01048	0.09688	0.0003135	0.00567	0.01829	0.05429	0.007971	0.06112	0.1249	0.02435	0.001104	0.1249	0.0132303
Y449L	0.002602	0.01099	0.0003137	0.003693	0.07214	0.0282	0.06075	0.04971	0.04005	0.02483	0.002343	0.07214	-0.00522769
Y449M	0.006342	0.009027	0.0003136	0.003778	0.03981	0.01833	0.05803	0.02243	0.01467	0.01761	0.004631	0.05803	-0.00674672
Y449N	0.008003	0.03736	0.0003135	0.003586	0.04953	0.04068	0.07947	0.03841	0.007914	0.02294	0.0002536	0.07947	0.0213732
Y449P	0.01269	0.03737	0.0003137	0.005437	0.113	0.07692	0.4107	0.05637	0.0009917	0.02818	0.002417	0.4107	-0.0213871
Y449Q	0.009385	0.01756	0.0003138	0.004561	0.0498	0.05794	0.0194	0.0398	0.01848	0.02229	0.0008089	0.05794	0.0482095
Y449R	0.008214	0.0855	0.0003136	0.006133	0.01395	0.04804	0.003066	0.05846	0.1133	0.03802	0.002163	0.1133	-0.0251913
Y449S	0.009851	0.03412	0.0003135	0.009566	0.03573	0.0528	0.1824	0.06821	0.008829	0.02544	0.0006688	0.1824	0.0473807
Y449T	0.006296	0.03476	0.0003136	0.004966	0.02881	0.05961	0.2516	0.07877	0.03863	0.02004	0.0003716	0.2516	0.0538388
Y449V	0.005035	0.01633	0.0003134	0.005694	0.05034	0.04527	0.1859	0.08142	0.007473	0.02761	0.001713	0.1859	-0.0073894
Y449W	0.002044	0.005403	0.0003136	0.003367	0.01587	0.004595	0.02413	0.002629	0.02532	0.02401	0.000193	0.02532	-0.0645882
N450A	0.003426	0.005677	0.0003136	0.003222	0.01261	0.0045	0.0492	0.0002677	0.0009917	0.009564	0.002159	0.0492	0.0838842
N450C	0.002813	0.004864	0.0003137	0.005592	0.01275	0.003155	0.152	0.02884	0.01423	0.02654	0.005916	0.152	0.000729709
N450D	0.006321	0.005424	0.0003138	0.005221	0.01877	0.007426	0.1384	0.0106	0.006565	0.006788	0.001441	0.1384	-0.024048
N450E	0.001066	0.003665	0.0003135	0.0039	0.008497	0.03503	0.07676	0.001053	0.0009917	0.01083	5.037e-05	0.07676	-0.0598242
N450F	0.0009536	0.006123	0.0003136	0.003501	0.01025	0.01418	0.01903	0.005797	0.009635	0.008542	0.000262	0.01903	0.0737901
N450G	0.007873	0.006885	0.0003136	0.0041	0.006859	0.004018	0.008384	0.001821	0.002894	0.004014	0.002132	0.008384	0.0741922
N450H	0.003838	0.006375	0.0003136	0.00362	0.01242	0.006637	0.004229	0.007474	0.006575	0.007873	0.002234	0.01242	0.0749013
N450I	0.001576	0.005324	0.0003137	0.003395	0.01469	0.005213	0.1247	0.01986	0.005951	0.01241	0.0006638	0.1247	-0.0869294
N450K	0.0009238	0.008285	0.0003136	0.00321	0.0162	0.03362	0.00205	0.01676	0.0268	0.007231	6.221e-05	0.03362	0.124793
N450L	0.001725	0.005111	0.0003136	0.003103	0.0127	0.002602	0.07554	0.02432	0.01483	0.004625	0.0002405	0.07554	0.00538459
N450M	0.002578	0.002403	0.0003137	0.003135	0.00475	0.005328	0.1091	0.001735	0.003225	0.007884	0.000591	0.1091	0.0256476
N450P	0.006156	0.09317	0.0003139	0.005342	0.2406	0.1084	0.4018	0.0782	0.1796	0.02279	0.0001606	0.4018	-0.0458215
N450Q	0.0001412	0.004002	0.0003135	0.00413	0.0163	0.01413	0.00744	0.0004697	0.006853	0.00677	0.001532	0.0163	-0.00480855
N450R	0.002333	0.008228	0.0003137	0.003615	0.01118	0.03868	0.004907	0.008772	0.02092	0.005013	0.001301	0.03868	0.039454
N450S	0.005839	0.02714	0.0003139	0.009606	0.02601	0.004323	0.1358	0.0314	0.08541	0.03311	0.002301	0.1358	0.0923191
N450T	0.03371	0.2515	0.009442	0.02189	0.2615	0.2742	0.5641	0.1553	0.3874	0.07352	0.009295	0.5641	-0.0651923
N450V	0.00359	0.008937	0.0003137	0.003709	0.02082	0.007055	0.1343	0.01005	0.01545	0.006241	0.0008716	0.1343	-0.0650018
N450W	0.002691	0.004636	0.0003137	0.004185	0.01221	0.01331	0.002305	0.01047	0.01489	0.01138	0.002865	0.01489	0.0643279
N450Y	0.003022	0.006434	0.0003136	0.003642	0.0114	0.01231	0.01078	0.007568	0.002536	0.006626	0.0009566	0.01231	-0.0267132
L455A	0.02967	0.008954	0.0003136	0.02008	0.05777	0.0061	0.01051	0.002999	0.2345	0.04161	0	0.2345	-0.170386
L455C	0.01452	0.004298	0.0003139	0.003721	0.03996	0.003447	0.002489	0.009817	0.1486	0.009445	0.0008246	0.1486	-0.318765
L455E	0.03261	0.009819	0.0003136	0.005969	0.06679	0.006188	0.007277	0	0.002051	0.003244	0.001201	0.06679	-0.346944
L455F	0.002784	0.007194	0.0003136	0.003606	0.03002	0.009046	0.002493	0	0.05506	0.008386	0.000404	0.05506	-0.325366
L455G	0.04373	0.003864	0.0003137	0.009604	0.05218	0.004974	0.005506	0.01343	0.1004	0.04512	0.001813	0.1004	-0.244543
L455H	0.01048	0.009808	0.001068	0.01438	0.05328	0.01188	0.002432	0.004983	0.0009917	0.08016	0.0009459	0.08016	-0.296438
L455I	0.0006107	0.003588	0.0003136	0.00334	0.03631	0.004139	0.007319	0.009991	0.004813	0.006636	0.00584	0.03631	-0.142907
L455M	0.01667	0.00716	0.0003135	0.005814	0.02124	0.00543	0.00328	0.01884	0.04123	0.04391	0.001927	0.04391	-0.4941
L455N	0.02524	0.06433	0.0006725	0.02617	0.06402	0.0201	0.00232	0.03828	0.1402	0.03124	0.00109	0.1402	-0.28441
L455P	0.0144	0.007021	0.0003136	0.02171	0.08493	0.006728	0.01835	0.01918	0.2595	0.02743	0.001661	0.2595	-0.198178
L455R	0.02812	0.06346	0.0003136	0.0107	0.06548	0.00421	0.004737	0.006243	0.4107	0.009739	0.001786	0.4107	-0.258588
L455S	0.02629	0.004	0.0003135	0.007016	0.04309	0.003659	0.009429	0.000922	0.1415	0.03533	0.0005262	0.1415	-0.182957
L455T	0.02294	0.007317	0.0003137	0.005914	0.02642	0.003502	0.00452	0.001298	0.04539	0.01889	0.00071	0.04539	0.0139649
L455V	0.006411	0.008354	0.0003135	0.00319	0.05737	0.003574	0.00581	0	0.0463	0.003646	0	0.05737	-0.110686
L455W	0.009069	0.013	0.0003138	0.004997	0.09337	0.005987	0.002129	0	0.03435	0.003484	0.002474	0.09337	-0.503371
L455Y	0.002277	0.005775	0.0003136	0.003851	0.02234	0.005338	0.005212	0	0.006657	0.01939	0	0.02234	-0.301633
F456A	0.135	0.455	0.1944	0.1455	0.4148	0.8747	0.5259	0.1731	0.4538	0.1764	0.02167	0.8747	0.0946834
F456C	0.1199	0.2845	0.000454	0.1047	0.1989	0.4085	0.1656	0.158	0.387	0.04434	0.007914	0.4085	0.176066	0.243303
F456G	0.1132	0.4415	0.000314	0.1534	0.4133	0.6567	0.193	0.1698	0.4031	0.06835	0.01329	0.6567	0.0829995
F456H	0.02255	0.03199	0.0003136	0.006901	0.04022	0.004108	0.002781	0.006009	0.185	0.004484	0.001365	0.185	0.0771193
F456I	0.1234	0.3958	0.00264	0.3007	0.2416	0.3845	0.1912	0.05026	0.3948	0.1638	0.01201	0.3958	0.142524	0.242671
F456K	0.1355	0.2902	0.00897	0.1555	0.149	0.4152	0.171	0.105	0.3152	0.06173	0.03472	0.4152	-0.0527775
F456L	0.0155	0.00904	0.0003137	0.008555	0.01643	0.007669	0.009941	0.002013	0.04637	0.04087	0.0009301	0.04637	-0.305973
F456M	0.1089	0.1025	0.000314	-	0.1412	-	-	0.05805	-	-	0.009922	0.1412	0.014661
F456Q	0.1178	0.4276	0.002617	0.1093	0.2915	0.5732	0.2766	0.169	0.4025	0.1857	0.006801	0.5732	0.0471081
F456R	0.04803	0.2354	0.0003139	0.05214	0.08152	0.2997	0.0396	0.0468	0.3686	0.03861	0.002717	0.3686	-0.0508876
F456T	0.1748	0.4399	0.1848	0.3017	0.2725	0.8413	0.3774	0.1282	0.3364	0.3084	0.06707	0.8413	0.194936	0.243043
F456V	0.1154	0.2459	0.002717	0.08187	0.1573	0.2669	0.09735	0.07782	0.3669	0.1344	0.02493	0.3669	0.136323	0.246657
F456W	0.005225	0.03555	0.0003134	0.006161	0.01617	0.004127	0.002324	0.006488	0.1757	0.007551	0	0.1757	0.143029
F456Y	0.01565	0.04702	0.0003137	0.005843	0.03772	0.005899	0.07981	0.009385	0.2645	0.01289	0.0001873	0.2645	-0.0320586
I472A	0.005179	0.0312	0.0003138	0.0117	0.1863	0.006531	0.005498	0.002268	0.1795	0.0115	0.001385	0.1863	0.00641165
I472C	0.02671	0.06388	0.0003377	0.04554	0.2086	0.02731	0.003073	0.02275	0.2106	0.003877	0.00471	0.2106	-0.099103
I472D	0.01589	0.01045	0.03001	0.01738	0.1697	0.07993	0.01675	0.009851	0.2083	0.003625	0.002401	0.2083	-0.073872
I472E	0.01144	0.07307	0.000978	0.01171	0.1977	0.06075	0.01516	0.00275	0.245	0.003618	0.001671	0.245	-0.00878882
I472F	0.004983	0.01368	0.0003137	0.005094	0.01743	0.01062	0.005208	0.0006561	0.2237	0.003605	0.0002823	0.2237	-0.117547
I472G	0.02617	0.0855	0.09465	0.05752	0.2068	0.2103	0.007337	0.01707	0.3046	0.01403	0.0003094	0.3046	-0.0747046
I472H	0.03018	0.03997	0.001064	0.02889	0.03213	0.02782	0.005067	7.758e-05	0.2266	0.003513	0.003902	0.2266	0.0450859
I472K	0.02189	0.03149	0.008917	0.00757	0.2443	0.02681	0.01612	0	0.1793	0.002948	0.0002256	0.2443	-0.171207
I472L	0.004461	0.02692	0.0003135	0.005536	0.1248	0.003012	0.002916	0.0009894	0.006814	0.003135	0.0001178	0.1248	-0.134967
I472M	0.001202	0.005489	0.0003137	0.003952	0.02983	0.003153	0.004717	0	0.1637	0.00269	0	0.1637	-0.108762
I472N	0.01283	0.007576	0.0003163	0.0149	0.1391	0.06586	0.002427	0.005202	0.2032	0.003119	0.0002477	0.2032	-0.061483
I472P	0.004824	0.0349	0.0003135	0.01316	0.1696	0.003699	0.003016	0.004144	0.1953	0.00326	0	0.1953	-0.00575194
I472Q	0.00769	0.0924	0.0003344	0.007467	0.03102	0.006507	0.005605	0.0005918	0.1744	0.002967	0.0009381	0.1744	0.0347896
I472S	0.02299	0.03793	0.0003148	0.02191	0.1804	0.06224	0.006232	0	0.1841	0.00159	0.0002375	0.1841	-0.0480392
I472T	0.003378	0.009542	0.0003136	0.004156	0.1027	0.002862	0.002036	0	0.02183	0.004407	0.00106	0.1027	-0.0935254
I472V	0.00187	0.004595	0.0003135	0.002781	0.01909	0.003158	0.002801	0.001606	0.004322	0.001904	0	0.01909	0.0137716
I472W	0.009113	0.03046	0.0009302	0.01463	0.1733	0.05392	0.002354	0.001432	0.3015	0.002435	0.0004601	0.3015	-0.115907
I472Y	0.009331	0.008272	0.000314	0.004252	0.1145	0.00486	0.01099	0.002216	0.2384	0.003105	0.0005149	0.2384	-0.0842994
Y473A	0.02409	0.1577	0.0003144	0.02094	0.1716	0.08791	0.01624	0.01536	0.2231	0.01102	0.0005792	0.2231	0.207008	0.258424
Y473C	0.0286	0.1063	0.06235	0.02746	0.09186	0.1049	0.002263	0.05148	0.1866	0.003105	0.0004337	0.1866	0.173465
Y473E	0.01837	0.09005	0.0003141	0.008517	0.03356	0.04978	0.004383	0.03799	0.3161	0.003566	0.0005129	0.3161	0.12535
Y473F	0.003607	0.002483	0.0003136	0.003752	0.01413	0.004639	0.003936	0.0009046	0.005227	0.00336	0.00398	0.01413	0.068647
Y473H	0.00923	0.008783	0.0003137	0.01146	0.01698	0.005005	0.01812	0.005282	0.01632	0.01182	0.007682	0.01812	0.217997
Y473I	0.0122	0.008391	0.0003136	0.009939	0.1521	0.00486	0.002918	0.009974	0.3145	0.006609	0	0.3145	0.0968408
Y473L	0.01271	0.02069	0.0003339	0.02146	0.03037	0.009473	0.007764	0.01822	0.2216	0.006945	0.0009626	0.2216	0.114225	0.258351
Y473M	0.01409	0.03255	0.0003142	0.005973	0.04251	0.02562	0.01473	0.02567	0.262	0.002082	0.001283	0.262	0.0661796
Y473N	0.01674	0.05172	0.004234	0.04079	0.02963	0.0899	0.002254	0.03783	0.197	0.002019	0.0002693	0.197	0.165728
Y473Q	0.01515	0.0345	0.0003145	0.02179	0.06302	0.02675	0.002749	0.01169	0.3257	0.003372	0.0007136	0.3257	0.222452	0.258471
Y473S	0.04034	0.0692	0.004136	0.03051	0.09014	0.1078	0.007493	0.03685	0.2311	0.003176	0.0001771	0.2311	0.225576	0.258219
Y473T	0.02627	0.05635	0.001325	0.02629	0.07857	0.06444	0.004152	0.02889	0.244	0.003232	0.0005715	0.244	0.211817	0.258479
Y473V	0.05187	0.06006	0.0003139	0.04238	0.1764	0.003149	0.004795	0.02328	0.3209	0.008147	0.007613	0.3209	0.174193	0.258342
Y473W	0.008666	0.005145	0.0003136	0.01365	0.01056	0.007191	0.01707	0.01206	0.09377	0.003595	0.000158	0.09377	0.0841455
E484A	0.05264	0.1334	0.005763	0.02421	0.3266	0.09052	0.03933	0.1277	0.3644	0.01328	0.005013	0.3644	0.00675136
E484C	0.05452	0.3341	0.138	0.06017	0.3122	0.2388	0.02673	0.09655	0.2981	0.04771	0.01485	0.3341	-0.0032287
E484D	0.01241	0.1014	0.0004572	0.0139	0.1151	0.01656	0.03529	0.006062	0.2856	0.005137	0.0006885	0.2856	-0.000481554
E484F	0.04155	0.1388	0.3414	0.06302	0.4057	0.4723	0.4882	0.1682	0.3595	0.07709	0.02421	0.4882	-0.0211805
E484G	0.01029	0.02652	0.0007213	0.004124	0.2309	0.00606	0.005309	0.01689	0.2124	0.002812	0	0.2309	-0.000972607
E484H	0.06156	0.1594	0.2627	0.05553	0.3574	0.6139	0.2357	0.1224	0.3719	0.07489	0.02047	0.6139	-0.013807
E484I	0.04487	0.1176	0.2037	0.04685	0.3455	0.3759	0.2652	0.1037	0.2907	0.0588	0.007718	0.3759	-0.00694117
E484K	0.005623	0.03463	0.0003366	0.005991	0.161	0.01263	0.004261	0.0431	0.2448	0.01026	0.0009827	0.2448	-0.00809131
E484L	0.0443	0.181	0.1651	0.03615	0.3474	0.4357	0.3071	0.1092	0.3595	0.04481	0.005756	0.4357	-0.0041264
E484M	0.01098	0.07366	0.01272	0.003607	0.2255	0.08463	0.02107	0.07817	0.2499	0.01211	0.0004019	0.2499	0.00280511
E484N	0.01663	0.04152	0.0003909	0.01074	0.1887	0.0405	0.02118	0.01058	0.2279	0.003482	0.002905	0.2279	-0.00599023
E484P	0.08182	0.2117	0.1721	0.1084	0.4078	0.6924	0.3484	0.1158	0.3851	0.06832	0.006476	0.6924	-0.00149606
E484Q	0.005736	0.07737	0.0003371	0.00463	0.1379	0.004564	0.02167	0.0431	0.2466	0.008228	0.0003168	0.2466	-0.00286182
E484R	0.006035	0.01555	0.0003376	0.009176	0.1501	0.007326	0.002719	0.03066	0.1891	0.02563	0.0002053	0.1891	-0.0027757
E484S	0.009722	0.067	0.0003835	0.004447	0.2253	0.007598	0.009874	0.04984	0.271	0.009038	0.0002991	0.271	0.007854
E484T	0.007624	0.08015	0.0003254	0.006931	0.2114	0.00566	0.001541	0.03062	0.228	0.02695	0.0002129	0.228	0.0118975
E484V	0.02959	0.171	0.2199	0.04261	0.3539	0.4565	0.3493	0.1813	0.3665	0.03064	0.00307	0.4565	0.0563055
E484W	0.004891	0.01943	0.1229	0.01956	0.2598	0.1122	0.1975	0.08986	0.197	0.004533	0.004714	0.2598	-0.0212243
E484Y	0.05436	0.07987	0.2872	0.09477	0.3193	0.4752	0.4102	0.1387	0.3176	0.02169	0.009912	0.4752	0.0136454
G485A	0.01327	0.01067	0.0003145	0.007764	0.01688	0.006996	0.008648	0	0.1906	0.006037	0.0002605	0.1906	-0.0184041
G485C	0.01769	0.04261	0.0005553	0.008964	0.02526	0.006885	0.007399	0.001315	0.1962	0.007022	0.001316	0.1962	-0.0219005
G485D	0.04049	0.1567	0.08589	0.05965	0.03632	0.3234	0.05035	0	0.3628	0.05031	0.007146	0.3628	0.00114757
G485E	0.007965	0.05367	0.003877	0.01605	0.015	0.0344	0.004444	0	0.2919	0.03872	0.001265	0.2919	0.00470695
G485H	0.01001	0.007776	0.0003139	0.005045	0.01269	0.004295	0.003884	0.001188	0.1308	0.002853	0.0004399	0.1308	0.0426011
G485K	0.01067	0.006894	0.0003144	0.003782	0.03004	0.004308	0.0067	0	0.2062	0.005589	0.0008298	0.2062	0.0250548
G485M	0.005358	0.005631	0.000314	0.005129	0.01273	0.003989	0.0008246	0	0.1659	0.008136	0.0007883	0.1659	-0.0130086
G485N	0.01228	0.009892	0.0003143	0.004181	0.01245	0.006237	0.005847	0	0.1845	0.008386	0.0007004	0.1845	0.0495941
G485P	0.04163	0.07843	0.06854	0.06264	0.2866	0.2581	0.03534	0	0.1103	0.01345	0.001277	0.2866	-0.0146185
G485Q	0.005467	0.007662	0.0003141	0.004063	0.01274	0.005995	0.005029	0	0.235	0.002505	0.0005236	0.235	-0.00503338
G485R	0.002118	0.01159	0.000314	0.003475	0.02575	0.002854	0.003902	0	0.1848	0.004448	0.0002461	0.1848	-0.0112654
G485S	0.01306	0.007699	0.0003142	0.007613	0.02258	0.006045	0.004134	0	0.1643	0.0079	0.004361	0.1643	-0.0166435
G485T	0.01746	0.03177	0.0003145	0.01131	0.04397	0.006958	0.003781	0	0.2729	0.02627	0.001821	0.2729	-0.0113405
F486A	0.01379	0.006636	0.0003136	0.004615	0.03731	0.004023	0.004053	0.07077	0.3268	0.01092	0.003505	0.3268	0.167924	0.256578
F486C	0.02303	0.01103	0.0003135	0.0135	0.06154	0.004024	0.002262	0.03678	0.217	0.01444	0.0003008	0.217	0.203164	0.257255
F486D	0.03024	0.009607	0.0003136	0.03169	0.06462	0.005245	0.005033	0.08733	0.3721	0.0198	0	0.3721	0.275862	0.256423
F486E	0.02519	0.005698	0.0003137	0.02953	0.02411	0.005871	0.002	0.07249	0.3768	0.02291	0.01058	0.3768	0.138151	0.258981
F486G	0.03032	0.01935	0.000314	0.03912	0.1478	0.005536	0.001561	0.09052	0.3589	0.05792	0.0019	0.3589	0.148886	0.256796
F486H	0.004174	0.008937	0.0003135	0.02147	0.03764	0.005707	0.005185	0.0484	0.08136	0.02995	0.001766	0.08136	0.0618777
F486I	0.01191	0.007547	0.0003136	0.007636	0.04008	0.005982	0.005783	0.02987	0.3242	0.007649	0.0003855	0.3242	0.237595	0.256885
F486K	0.01381	0.01915	0.0003136	0.01643	0.06295	0.01244	0.00279	0.05183	0.3576	0.01638	0.002874	0.3576	0.29361	0.256541
F486L	0.02175	0.008358	0.0003136	0.01383	0.009047	0.00727	0.005557	0.005591	0.2121	0.01743	0.0006064	0.2121	0.182038	0.256873
F486M	0.01263	0.00643	0.0003135	0.007769	0.02226	0.004698	0.007792	0.003929	0.2385	0.01245	4.754e-05	0.2385	0.310047	0.2566
F486N	0.0051	0.00727	0.0003136	0.009288	0.02742	0.008075	0.005899	0.07016	0.361	0.01519	0.0003743	0.361	0.199848	0.2565
F486P	0.03182	0.00462	0.001832	0.03314	0.04867	0.007107	0.006774	0.09809	0.1481	0.0199	0.0154	0.1481	0.175472
F486Q	0.01193	0.004665	0.0003138	0.004394	0.0463	0.004365	0.004145	0.03762	0.2791	0.02957	0.001118	0.2791	0.067464
F486R	0.01383	0.009362	0.0003136	0.01314	0.03401	0.005987	0.003851	0.007892	0.2831	0.02418	0.001962	0.2831	0.190075	0.256623
F486S	0.0104	0.009066	0.0003135	0.01685	0.08129	0.006573	0.006747	0.06702	0.3273	0.02385	0.002814	0.3273	0.197504	0.255972
F486T	0.01229	0.007722	0.0003136	0.02039	0.1032	0.005559	0.005051	0.06899	0.3453	0.01878	0.001923	0.3453	0.208772	0.256328
F486V	0.01797	0.008426	0.0003137	0.009865	0.068	0.007409	0.01409	0.04595	0.3526	0.01307	0.000384	0.3526	0.20058	0.257344
F486W	0.006314	0.003642	0.0003136	0.006724	0.01497	0.00264	0.01728	0.009947	0.006713	0.001589	0.0006494	0.01728	-0.11186
F486Y	0.007921	0.00674	0.0003136	0.005512	0.01886	0.004993	0.001618	0.01851	0.004263	0.009085	0.00211	0.01886	-0.0236733
F490A	0.00252	0.04069	0.0003138	0.003674	0.126	0.01236	0.002982	0.003601	0.2351	0.008548	0.0005531	0.2351	-0.00604005
F490C	0.007447	0.02143	0.000314	0.004634	0.04254	0.006079	0.02254	0.04346	0.2163	0.01984	0.001617	0.2163	-0.0483612
F490D	0.002488	0.04057	0.0003138	0.004045	0.1246	0.006027	0.003878	0.03379	0.2104	0.008321	0.0004358	0.2104	-0.0413496
F490E	0.002048	0.04905	0.0005872	0.00396	0.04971	0.00877	0.007422	0.06737	0.2993	0.0324	0.0003589	0.2993	-0.0865966
F490G	0.003464	0.07907	0.0003136	0.003692	0.06885	0.006959	0.005774	0.009279	0.233	0.005502	0.000475	0.233	-0.015205
F490H	0.005946	0.03515	0.0003136	0.005201	0.04288	0.005092	0.005343	0.004576	0.09934	0.01665	0.0003408	0.09934	-0.0959575
F490I	0.008375	0.01333	0.0003138	0.01455	0.26	0.03923	0.0215	0.03253	0.2278	0.02307	0.01088	0.26	-0.223633
F490K	0.0005586	0.03397	0.0004043	0.008381	0.217	0.01741	0.009746	0.05593	0.2477	0.009867	0.001512	0.2477	-0.0241199
F490L	0.001623	0.03602	0.0003138	0.006842	0.09429	0.009267	0.007329	0.006395	0.2756	0.009552	0.0003351	0.2756	-0.0864332
F490M	0.000326	0.009555	0.0003142	0.004425	0.02046	0.006997	0.0147	0.007357	0.2175	0.01411	0.001028	0.2175	-0.0680544
F490N	0.0007358	0.01531	0.0003141	0.003517	0.1665	0.004108	0.006303	0.02168	0.2478	0.009719	0.0001327	0.2478	-0.0874862
F490P	0.001485	0.01689	0.0003135	0.005451	0.07093	0.005037	0.0218	0.002044	0.2464	0.02058	0.0003469	0.2464	0.0323961
F490Q	0.01327	0.01293	0.000315	0.01687	0.1927	0.0095	0.05648	0.00778	0.2097	0.005018	0	0.2097	-0.0879106
F490R	0.002291	0.01631	0.0003145	0.007706	0.2086	0.005496	0.008551	0.02593	0.2559	0.01268	0.003665	0.2559	-0.0492086
F490S	0.005205	0.0281	0.0003195	0.00764	0.07273	0.00763	0.0163	0.002749	0.2329	0.01788	0.003186	0.2329	-0.0214362
F490T	0.0007675	0.02894	0.0003136	0.007657	0.1935	0.007137	0.002283	0.004943	0.2142	0.006368	0.0004579	0.2142	-0.190406
F490V	0.0004182	0.01602	0.0003137	0.007069	0.2314	0.01788	0.01018	0.04357	0.2136	0.02004	0.0003859	0.2314	-0.0839339
F490W	0.001497	0.002812	0.0003135	0.002914	0.01873	0.005294	0.002063	0.005559	0.0009917	0.003634	0	0.01873	0.0012145
F490Y	0.001577	0.002195	0.0003135	0.005304	0.0144	0.004236	0.00557	0	0.0009917	0.01514	0.0004161	0.01514	-0.0677355
G496A	0.009524	0.006867	0.0003136	0.003907	0.0613	0.007171	0.00302	0.002518	0.01909	0.009916	4.518e-07	0.0613	0.0128443
G496C	0.04443	0.1152	0.0003149	0.007822	0.1667	0.01497	0.1669	0.07581	0.02094	0.02309	0.00359	0.1669	0.0139866
G496D	0.0044	0.008687	0.0003136	0.003832	0.02324	0.003501	0.1816	0.01981	0.0009917	0.003928	0.00101	0.1816	0.066193
G496E	0.01181	0.004628	0.0003137	0.003354	0.05652	0.006249	0.04352	0.01052	0.1045	0.005603	0.0004635	0.1045	0.0358284
G496F	0.002917	0.003045	0.0003136	0.004757	0.02798	0.004058	0.03066	0.02676	0.003893	0.02028	0.0003047	0.03066	0.0241717
G496H	0.004176	0.0425	0.0003136	0.008711	0.02347	0.004838	0.01457	0.04125	0.0009917	0.04389	0.000803	0.04389	0.0192783
G496I	0.00588	0.005436	0.0003137	0.003392	0.12	0.003321	0.01361	0.03583	0.2561	0.009037	0.0002771	0.2561	0.0633475
G496K	0.01153	0.01025	0.0003137	0.004389	0.1199	0.006172	0.007708	0.01142	0.3066	0.01333	0.00175	0.3066	0.0226448
G496L	0.01188	0.008327	0.000314	0.004357	0.03509	0.007474	0.02258	0.0394	0.005946	0.01509	0.002415	0.0394	0.0185672
G496M	0.003489	0.005643	0.0003136	0.004187	0.02032	0.003706	0.03242	0.004964	0.01294	0.004122	0.0003616	0.03242	0.0196402
G496N	0.008612	0.007369	0.0003135	0.003412	0.02735	0.003214	0.03093	0.001503	0.0009917	0.001985	0	0.03093	0.0211985
G496Q	0.003186	0.009346	0.0003134	0.003586	0.03272	0.004649	0.009353	0.005057	0.1117	0.007582	0.0001585	0.1117	0.0141966
G496R	0.00725	0.008167	0.0003136	0.003785	0.05227	0.00528	0.008	0.01946	0.2277	0.01749	0	0.2277	0.00506773
G496S	0.008045	0.01456	0.0003136	0.003732	0.04594	0.004717	0.002909	0.0066	0.0586	0.007591	0.0003215	0.0586	0.01777
G496T	0.02907	0.00983	0.0003134	0.00382	0.1222	0.006328	0.00178	0.02136	0.1832	0.02137	0.0007698	0.1832	0.0200715
G496V	0.01268	0.004603	0.0003139	0.004437	0.0842	0.004657	0.01881	0.00248	0.1267	0.007832	0.005346	0.1267	0.0229257
G496W	0.001404	0.004409	0.0003135	0.002852	0.003828	0.003346	0.05266	0.01254	0.001256	0.003493	0	0.05266	0.0834498
G496Y	0.006069	0.00748	0.0003136	0.003494	0.03243	0.004206	0.01418	0.05993	0.0173	0.002995	0.0002265	0.05993	0.104113
P499A	0.001392	0.005013	0.0003136	0.003276	0.0191	0.003819	0.1489	0.01093	0.05487	0.003224	0.0002843	0.1489	0.0586017
P499C	0.01673	0.0178	0.0003135	0.0121	0.08879	0.04241	0.4425	0.111	0.2321	0.02349	0.0008216	0.4425	0.00296408
P499D	0.003303	0.009326	0.0003138	0.003883	0.04464	0.004066	0.344	0.03159	0.03372	0.01546	0.0007644	0.344	0.0235053
P499E	0.007563	0.007339	0.0003137	0.005236	0.02885	0.003382	0.3065	0.03557	0.07139	0.02854	0.004556	0.3065	0.0322242
P499G	0.001215	0.02388	0.0003136	0.003386	0.06011	0.006674	0.2118	0.09159	0.1394	0.01143	0.0007053	0.2118	0.0213732
P499H	0.0001044	0.004144	0.0003136	0.00418	0.02018	0.005198	0.2229	0.03997	0.0478	0.004786	0.0008111	0.2229	0.0210155
P499L	0.002334	0.001901	0.0003137	0.003638	0.01069	0.004344	0.1149	0.00679	0.03342	0.004504	0.0004431	0.1149	0.00499429
P499M	0.001544	0.01173	0.0003135	0.00346	0.02914	0.005346	0.1281	0.02022	0.04	0.002977	0.0003619	0.1281	0.0228783
P499N	0.002627	0.004334	0.0003129	0.002207	0.0217	0.002252	0.1492	0.01741	0.0496	0.004807	0	0.1492	-5.56e-05
P499Q	0.003211	0.007394	0.0003138	0.003184	0.02239	0.004166	0.1393	0.03295	0.06462	0.003386	0.0004514	0.1393	0.0227583
P499R	0.0003515	0.006156	0.0003135	0.002928	0.0156	0.004271	0.1572	0.02468	0.06912	0.005564	0	0.1572	-0.0194618
P499S	0.0007936	0.00703	0.0003137	0.003819	0.03384	0.003978	0.1572	0.03647	0.03833	0.005228	0.000111	0.1572	0.00889766
P499T	0.002084	0.004323	0.0003136	0.003544	0.01494	0.003377	0.1907	0.002582	0.005281	0.01133	0.0009436	0.1907	0.0184108
P499V	0.000944	0.005363	0.0003136	0.00357	0.01875	0.003764	0.1122	0.02464	0.04278	0.003534	0.0004126	0.1122	0.0415691
P499Y	0.0007826	0.004859	0.0003137	0.003471	0.01838	0.00536	0.148	0.03675	0.0646	0.01286	0.0003616	0.148	0.019124
											Max value =	0.8747
											Mean value =	0.116425

### Sheet: from raw
condition	site	wildtype	mutation	mut_escape
subject A (day 120)	417	K	P	0.2093
subject A (day 120)	417	K	N	0.1937
subject A (day 120)	417	K	L	0.1861
subject A (day 120)	417	K	M	0.1851
subject A (day 120)	417	K	I	0.1831
subject A (day 120)	501	N	R	0.1824
subject E (day 28)	501	N	R	0.1823
subject A (day 120)	417	K	Q	0.1787
subject E (day 28)	501	N	C	0.175
subject A (day 120)	417	K	T	0.1731
subject A (day 120)	417	K	H	0.1645
subject A (day 120)	417	K	A	0.1565
